# Deep neural networks identify context-specific determinants of transcription factor binding affinity

**DOI:** 10.1101/2020.02.26.965343

**Authors:** An Zheng, Michael Lamkin, Cynthia Wu, Hao Su, Melissa Gymrek

## Abstract

Transcription factors (TFs) bind DNA by recognizing highly specific DNA sequence motifs, typically of length 6-12bp. A TF motif can occur tens of thousands of times in the human genome, but only a small fraction of those sites are actually bound. Despite the availability of genome-wide TF binding maps for hundreds of TFs, predicting whether a given motif occurrence is bound and identifying the influential context features remain challenging. Here we present a machine learning framework leveraging existing convolutional neural network architectures and state of the art model interpretation techniques to identify, visualize, and interpret context features most important for determining binding activity for a particular TF. We apply our framework to predict binding at motifs for 38 TFs in a lymphoblastoid cell line and achieve superior classification performance compared to existing frameworks. We compute importance scores for context regions at single base pair resolution and uncover known and novel determinants of TF binding. Finally, we demonstrate that important context bases are under increased purifying selection compared to nearby bases and are enriched in disease-associated variants identified by genome-wide association studies.
