## Supplementary Tables for "Deep neural networks identify context-specific determinants of transcription factor binding affinity"

### Sheet: Table 1 Data Availability
Table 1 Dataset Availability
TF	ENCODE ChIP-seq file	JASPAR motif
CTCF	http://hgdownload.cse.ucsc.edu/goldenpath/hg19/encodeDCC/wgEncodeAwgTfbsUniform/wgEncodeAwgTfbsBroadGm12878CtcfUniPk.narrowPeak.gz	http://jaspar.genereg.net/matrix/MA0139.1/
EBF1	http://hgdownload.cse.ucsc.edu/goldenpath/hg19/encodeDCC/wgEncodeAwgTfbsUniform/wgEncodeAwgTfbsHaibGm12878Ebf1sc137065Pcr1xUniPk.narrowPeak.gz	http://jaspar.genereg.net/matrix/MA0154.2/
SP1	http://hgdownload.cse.ucsc.edu/goldenpath/hg19/encodeDCC/wgEncodeAwgTfbsUniform/wgEncodeAwgTfbsHaibGm12878Sp1Pcr1xUniPk.narrowPeak.gz	http://jaspar.genereg.net/matrix/MA0079.3/
PU1	http://hgdownload.cse.ucsc.edu/goldenpath/hg19/encodeDCC/wgEncodeAwgTfbsUniform/wgEncodeAwgTfbsHaibGm12878Pu1Pcr1xUniPk.narrowPeak.gz	http://jaspar.genereg.net/matrix/MA0080.4/
RUNX3	http://hgdownload.cse.ucsc.edu/goldenpath/hg19/encodeDCC/wgEncodeAwgTfbsUniform/wgEncodeAwgTfbsHaibGm12878Runx3sc101553V0422111UniPk.narrowPeak.gz	http://jaspar.genereg.net/matrix/MA0684.1/
NFYB	http://hgdownload.cse.ucsc.edu/goldenpath/hg19/encodeDCC/wgEncodeAwgTfbsUniform/wgEncodeAwgTfbsSydhGm12878NfybIggmusUniPk.narrowPeak.gz	http://jaspar.genereg.net/matrix/MA0502.1/
NRF1	http://hgdownload.cse.ucsc.edu/goldenpath/hg19/encodeDCC/wgEncodeAwgTfbsUniform/wgEncodeAwgTfbsSydhGm12878Nrf1IggmusUniPk.narrowPeak.gz	http://jaspar.genereg.net/matrix/MA0506.1/
ELF1	http://hgdownload.cse.ucsc.edu/goldenpath/hg19/encodeDCC/wgEncodeAwgTfbsUniform/wgEncodeAwgTfbsHaibGm12878Elf1sc631V0416101UniPk.narrowPeak.gz	http://jaspar.genereg.net/matrix/MA0473.1/
NFKB	http://hgdownload.cse.ucsc.edu/goldenpath/hg19/encodeDCC/wgEncodeAwgTfbsUniform/wgEncodeAwgTfbsSydhGm12878NfkbTnfaIggrabUniPk.narrowPeak.gz	http://jaspar.genereg.net/matrix/MA0105.3/
TCF3	http://hgdownload.cse.ucsc.edu/goldenpath/hg19/encodeDCC/wgEncodeAwgTfbsUniform/wgEncodeAwgTfbsHaibGm12878Tcf3Pcr1xUniPk.narrowPeak.gz	http://jaspar.genereg.net/matrix/MA0522.2/
MXI1	http://hgdownload.cse.ucsc.edu/goldenpath/hg19/encodeDCC/wgEncodeAwgTfbsUniform/wgEncodeAwgTfbsSydhGm12878Mxi1IggmusUniPk.narrowPeak.gz	http://jaspar.genereg.net/matrix/MA1108.1/
USF1	http://hgdownload.cse.ucsc.edu/goldenpath/hg19/encodeDCC/wgEncodeAwgTfbsUniform/wgEncodeAwgTfbsHaibGm12878Usf1Pcr2xUniPk.narrowPeak.gz	http://jaspar.genereg.net/matrix/MA0093.2/
YY1	http://hgdownload.cse.ucsc.edu/goldenpath/hg19/encodeDCC/wgEncodeAwgTfbsUniform/wgEncodeAwgTfbsHaibGm12878Yy1sc281Pcr1xUniPk.narrowPeak.gz	http://jaspar.genereg.net/matrix/MA0095.2/
USF2	http://hgdownload.cse.ucsc.edu/goldenpath/hg19/encodeDCC/wgEncodeAwgTfbsUniform/wgEncodeAwgTfbsSydhGm12878Usf2IggmusUniPk.narrowPeak.gz	http://jaspar.genereg.net/matrix/MA0526.1/
ZEB1	http://hgdownload.cse.ucsc.edu/goldenpath/hg19/encodeDCC/wgEncodeAwgTfbsUniform/wgEncodeAwgTfbsHaibGm12878Zeb1sc25388V0416102UniPk.narrowPeak.gz	http://jaspar.genereg.net/matrix/MA0103.3/
PAX5	http://hgdownload.cse.ucsc.edu/goldenpath/hg19/encodeDCC/wgEncodeAwgTfbsUniform/wgEncodeAwgTfbsHaibGm12878Pax5c20Pcr1xUniPk.narrowPeak.gz	http://jaspar.genereg.net/matrix/MA0014.3/
POU2F2	http://hgdownload.cse.ucsc.edu/goldenpath/hg19/encodeDCC/wgEncodeAwgTfbsUniform/wgEncodeAwgTfbsHaibGm12878Pou2f2Pcr1xUniPk.narrowPeak.gz	http://jaspar.genereg.net/matrix/MA0507.1/
NRSF	http://hgdownload.cse.ucsc.edu/goldenpath/hg19/encodeDCC/wgEncodeAwgTfbsUniform/wgEncodeAwgTfbsHaibGm12878NrsfPcr1xUniPk.narrowPeak.gz	http://jaspar.genereg.net/matrix/MA0138.2/
PBX3	http://hgdownload.cse.ucsc.edu/goldenpath/hg19/encodeDCC/wgEncodeAwgTfbsUniform/wgEncodeAwgTfbsHaibGm12878Pbx3Pcr1xUniPk.narrowPeak.gz	http://jaspar.genereg.net/matrix/MA1114.1/
MEF2A	http://hgdownload.cse.ucsc.edu/goldenpath/hg19/encodeDCC/wgEncodeAwgTfbsUniform/wgEncodeAwgTfbsHaibGm12878Mef2aPcr1xUniPk.narrowPeak.gz	http://jaspar.genereg.net/matrix/MA0052.2/
E2F4	http://hgdownload.cse.ucsc.edu/goldenpath/hg19/encodeDCC/wgEncodeAwgTfbsUniform/wgEncodeAwgTfbsSydhGm12878E2f4IggmusUniPk.narrowPeak.gz	http://jaspar.genereg.net/matrix/MA0470.1/
BHLHE40	http://hgdownload.cse.ucsc.edu/goldenpath/hg19/encodeDCC/wgEncodeAwgTfbsUniform/wgEncodeAwgTfbsSydhGm12878Bhlhe40cIggmusUniPk.narrowPeak.gz	http://jaspar.genereg.net/matrix/MA0464.2/
ELK1	http://hgdownload.cse.ucsc.edu/goldenpath/hg19/encodeDCC/wgEncodeAwgTfbsUniform/wgEncodeAwgTfbsSydhGm12878Elk112771IggmusUniPk.narrowPeak.gz	http://jaspar.genereg.net/matrix/MA0028.2/
NFIC	http://hgdownload.cse.ucsc.edu/goldenpath/hg19/encodeDCC/wgEncodeAwgTfbsUniform/wgEncodeAwgTfbsHaibGm12878Nficsc81335V0422111UniPk.narrowPeak.gz	http://jaspar.genereg.net/matrix/MA0161.2/
MEF2C	http://hgdownload.cse.ucsc.edu/goldenpath/hg19/encodeDCC/wgEncodeAwgTfbsUniform/wgEncodeAwgTfbsHaibGm12878Mef2csc13268V0416101UniPk.narrowPeak.gz	http://jaspar.genereg.net/matrix/MA0497.1/
MAX	http://hgdownload.cse.ucsc.edu/goldenpath/hg19/encodeDCC/wgEncodeAwgTfbsUniform/wgEncodeAwgTfbsSydhGm12878MaxIggmusUniPk.narrowPeak.gz	http://jaspar.genereg.net/matrix/MA0058.2/
SRF	http://hgdownload.cse.ucsc.edu/goldenpath/hg19/encodeDCC/wgEncodeAwgTfbsUniform/wgEncodeAwgTfbsHaibGm12878SrfPcr2xUniPk.narrowPeak.gz	http://jaspar.genereg.net/matrix/MA0083.2/
ZNF143	http://hgdownload.cse.ucsc.edu/goldenpath/hg19/encodeDCC/wgEncodeAwgTfbsUniform/wgEncodeAwgTfbsSydhGm12878Znf143166181apUniPk.narrowPeak.gz	http://jaspar.genereg.net/matrix/MA0088.2/
IRF4	http://hgdownload.cse.ucsc.edu/goldenpath/hg19/encodeDCC/wgEncodeAwgTfbsUniform/wgEncodeAwgTfbsHaibGm12878Irf4sc6059Pcr1xUniPk.narrowPeak.gz	http://jaspar.genereg.net/matrix/MA1419.1/
ZBTB33	http://hgdownload.cse.ucsc.edu/goldenpath/hg19/encodeDCC/wgEncodeAwgTfbsUniform/wgEncodeAwgTfbsHaibGm12878Zbtb33Pcr1xUniPk.narrowPeak.gz	http://jaspar.genereg.net/matrix/MA0527.1/
NFYA	http://hgdownload.cse.ucsc.edu/goldenpath/hg19/encodeDCC/wgEncodeAwgTfbsUniform/wgEncodeAwgTfbsSydhGm12878NfyaIggmusUniPk.narrowPeak.gz	http://jaspar.genereg.net/matrix/MA0060.2/
ETS1	http://hgdownload.cse.ucsc.edu/goldenpath/hg19/encodeDCC/wgEncodeAwgTfbsUniform/wgEncodeAwgTfbsHaibGm12878Ets1Pcr1xUniPk.narrowPeak.gz	http://jaspar.genereg.net/matrix/MA0098.3/
RFX5	http://hgdownload.cse.ucsc.edu/goldenpath/hg19/encodeDCC/wgEncodeAwgTfbsUniform/wgEncodeAwgTfbsSydhGm12878Rfx5200401194IggmusUniPk.narrowPeak.gz	http://jaspar.genereg.net/matrix/MA0510.1/
STAT3	http://hgdownload.cse.ucsc.edu/goldenpath/hg19/encodeDCC/wgEncodeAwgTfbsUniform/wgEncodeAwgTfbsSydhGm12878Stat3IggmusUniPk.narrowPeak.gz	http://jaspar.genereg.net/matrix/MA0144.2/
JUND	http://hgdownload.cse.ucsc.edu/goldenpath/hg19/encodeDCC/wgEncodeAwgTfbsUniform/wgEncodeAwgTfbsSydhGm12878JundUniPk.narrowPeak.gz	http://jaspar.genereg.net/matrix/MA0491.1/
CEBPB	http://hgdownload.cse.ucsc.edu/goldenpath/hg19/encodeDCC/wgEncodeAwgTfbsUniform/wgEncodeAwgTfbsHaibGm12878Cebpbsc150V0422111UniPk.narrowPeak.gz	http://jaspar.genereg.net/matrix/MA0466.1/
STAT1	http://hgdownload.cse.ucsc.edu/goldenpath/hg19/encodeDCC/wgEncodeAwgTfbsUniform/wgEncodeAwgTfbsSydhGm12878Stat1UniPk.narrowPeak.gz	http://jaspar.genereg.net/matrix/MA0137.3/
FOS	http://hgdownload.cse.ucsc.edu/goldenpath/hg19/encodeDCC/wgEncodeAwgTfbsUniform/wgEncodeAwgTfbsSydhGm12878CfosUniPk.narrowPeak.gz	http://jaspar.genereg.net/matrix/MA0476.1/

### Sheet: Table 2 Datasets Profiles
Table 2 Dataset Profiles
TF	#TF matches in genomes	#positive samples in genomes	#negative samples in genome	#negatives : #positives	#positive samples chosen	#negative samples chosen	#total chosen samples in dataset
CTCF	1420180	57587	1362593	23.6615	57587	49952	107539
EBF1	2195544	30019	2165525	72.1385	30019	30019	60038
SP1	3664961	27806	3637155	130.805	27806	27806	55612
PU1	965893	25903	939990	36.2888	25903	25901	51804
RUNX3	487345	19138	468207	24.4648	19138	19138	38276
NFYB	494506	18935	475571	25.116	18935	18688	37623
NRF1	614522	17210	597312	34.7073	17210	16872	34082
ELF1	1241512	16901	1224611	72.4579	16901	16896	33797
NFKB	1055405	12504	1042901	83.4054	12504	12504	25008
TCF3	1884859	11646	1873213	160.846	11646	11646	23292
MXI1	648304	10680	637624	59.7026	10680	10680	21360
USF1	923087	10240	912847	89.1452	10240	10240	20480
YY1	1321190	9941	1311249	131.903	9941	9941	19882
USF2	1135291	8896	1126395	126.618	8896	8896	17792
ZEB1	2072240	7046	2065194	293.102	7046	7046	14092
PAX5	755316	6926	748390	108.055	6926	6926	13852
POU2F2	1057620	5952	1051668	176.692	5952	5952	11904
NRSF	1324281	6306	1317975	209.003	6306	5075	11381
PBX3	1382937	5482	1377455	251.269	5482	5481	10963
MEF2A	1238479	5280	1233199	233.56	5280	5280	10560
E2F4	442016	4955	437061	88.2061	4955	4955	9910
BHLHE40	219204	4834	214370	44.3463	4834	4834	9668
ELK1	176864	4518	172346	38.1465	4518	4518	9036
NFIC	834460	4469	829991	185.722	4469	4469	8938
MEF2C	1562439	3683	1558756	423.23	3683	3683	7366
MAX	1037387	3574	1033813	289.259	3574	3574	7148
SRF	676732	3515	673217	191.527	3515	3499	7014
ZNF143	983741	3399	980342	288.421	3399	3397	6796
IRF4	420543	3100	417443	134.659	3100	3100	6200
ZBTB33	195997	2946	193051	65.5299	2946	2911	5857
NFYA	492899	2401	490498	204.289	2401	2401	4802
ETS1	277379	2150	275229	128.013	2150	2150	4300
RFX5	1125726	2074	1123652	541.78	2074	2074	4148
STAT3	1090794	1324	1089470	822.863	1324	1324	2648
JUND	435768	1279	434489	339.71	1279	1279	2558
CEBPB	915573	775	914798	1180.38	775	775	1550
STAT1	833854	219	833635	3806.55	219	219	438
FOS	487940	91	487849	5360.98	91	91	182

### Sheet: Table 3 Performance - DanQ
Table 3 AgentBind Performance with DanQ architecture
TF	AgentBind Performance
	Without fine-tuning		Without pre-training		With both pre-training and fine-tuning
	auROC	auPRC	auROC	auPRC	auROC	auPRC
CTCF	0.923157	0.915788	0.934256	0.933359	0.944757	0.941665
EBF1	0.823549	0.810611	0.878793	0.860245	0.892479	0.871238
SP1	0.956226	0.951384	0.933807	0.934051	0.962353	0.961828
PU1	0.852948	0.816589	0.936755	0.920835	0.944836	0.935878
RUNX3	0.827702	0.812485	0.851037	0.83467	0.897765	0.884898
NFYB	0.825673	0.808674	0.911724	0.904501	0.920042	0.915482
NRF1	0.941224	0.924049	0.949755	0.939081	0.956224	0.947056
ELF1	0.966814	0.964266	0.950156	0.942652	0.972581	0.968789
NFKB	0.872221	0.836265	0.875671	0.835977	0.91877	0.892265
TCF3	0.926332	0.913123	0.891591	0.863788	0.947136	0.927956
MXI1	0.954439	0.952519	0.915514	0.912633	0.958797	0.955001
USF1	0.909028	0.907417	0.887876	0.888583	0.943205	0.943454
YY1	0.901078	0.897814	0.852321	0.852202	0.921934	0.920985
USF2	0.921976	0.9142	0.880426	0.868702	0.941287	0.936192
ZEB1	0.947726	0.934247	0.923299	0.917995	0.955143	0.94015
PAX5	0.853267	0.874941	0.883979	0.872708	0.914504	0.914592
POU2F2	0.873271	0.847904	0.907537	0.883074	0.949367	0.939633
NRSF	0.757042	0.787546	0.934926	0.939005	0.880422	0.88484
PBX3	0.91704	0.912441	0.900297	0.897155	0.944927	0.937056
MEF2A	0.916162	0.887436	0.896837	0.844179	0.948206	0.929015
E2F4	0.954741	0.943353	0.938538	0.9076	0.970034	0.954436
BHLHE40	0.914641	0.914853	0.841762	0.852284	0.944054	0.943027
ELK1	0.963531	0.966122	0.946995	0.946965	0.968037	0.966248
NFIC	0.882663	0.877032	0.758408	0.736608	0.91875	0.908762
MEF2C	0.93114	0.92374	0.912147	0.889205	0.971329	0.96455
MAX	0.962022	0.956426	0.908371	0.881749	0.968081	0.956938
SRF	0.826158	0.77661	0.826428	0.762411	0.846671	0.806587
ZNF143	0.988259	0.990151	0.967112	0.975311	0.992562	0.993381
IRF4	0.890539	0.829179	0.868219	0.797652	0.936422	0.895939
ZBTB33	0.943811	0.902888	0.927962	0.901156	0.947815	0.906537
NFYA	0.991302	0.988095	0.979346	0.978627	0.99333	0.991672
ETS1	0.959382	0.966614	0.913821	0.926572	0.963426	0.966589
RFX5	0.950171	0.955292	0.929338	0.918455	0.969089	0.968871
STAT3	0.874188	0.868662	0.674165	0.573261	0.898423	0.882431
JUND	0.898392	0.908727	0.528143	0.54237	0.906524	0.909717
CEBPB	0.921932	0.886395	0.712912	0.62419	0.945971	0.92873
STAT1	0.958333	0.952633	0.869048	0.86193	0.982143	0.981151
FOS	0.821429	0.777965	0.580357	0.542977	0.919643	0.882143
Median	0.919486	0.910584	0.903917	0.885829	0.945449	0.936624
Average	0.907882	0.896169	0.873148	0.854335	0.940975	0.930413

### Sheet: Table 4 Performance - DeepSEA
Table 4 AgentBind Performance with DeepSEA architecture
TF	AgentBind Performance
	Without fine-tuning		Without pre-training		With both pre-training and fine-tuning
	auROC	auPRC	auROC	auPRC	auROC	auPRC
CTCF	0.893175	0.870767	0.93107	0.92742	0.938771	0.935996
EBF1	0.774565	0.760902	0.880219	0.861038	0.906959	0.88434
SP1	0.93808	0.932189	0.933409	0.935356	0.952346	0.951993
PU1	0.83848	0.815637	0.941229	0.932325	0.950168	0.941165
RUNX3	0.830928	0.824775	0.839957	0.820165	0.885474	0.870398
NFYB	0.795595	0.740804	0.900067	0.894129	0.904776	0.894806
NRF1	0.903506	0.869443	0.951907	0.944466	0.956287	0.950372
ELF1	0.947754	0.944705	0.939469	0.927161	0.961152	0.954692
NFKB	0.798863	0.755139	0.825723	0.791383	0.907791	0.874366
TCF3	0.900956	0.881776	0.895473	0.876993	0.929353	0.907783
MXI1	0.952967	0.952481	0.921852	0.922111	0.930487	0.928816
USF1	0.889451	0.883847	0.901018	0.899617	0.917461	0.913832
YY1	0.882883	0.886232	0.837295	0.834788	0.899926	0.893326
USF2	0.903788	0.890482	0.871883	0.859321	0.931244	0.92348
ZEB1	0.913219	0.897175	0.928557	0.919755	0.935586	0.917586
PAX5	0.854937	0.871976	0.862872	0.843592	0.915048	0.908306
POU2F2	0.900362	0.886196	0.914465	0.887255	0.933824	0.914122
NRSF	0.747596	0.775723	0.921756	0.931727	0.950246	0.955603
PBX3	0.91204	0.907311	0.902196	0.886062	0.939466	0.930964
MEF2A	0.897829	0.888777	0.908873	0.864868	0.939978	0.901704
E2F4	0.959186	0.945532	0.926974	0.91006	0.963804	0.949808
BHLHE40	0.914792	0.921549	0.832447	0.83942	0.916906	0.918489
ELK1	0.969448	0.970992	0.944112	0.945442	0.959078	0.959041
NFIC	0.859624	0.8444	0.762628	0.741333	0.876916	0.858855
MEF2C	0.92816	0.922075	0.930439	0.912631	0.95176	0.945541
MAX	0.949333	0.943554	0.905036	0.891515	0.945394	0.934937
SRF	0.833345	0.793377	0.84874	0.791952	0.870361	0.821227
ZNF143	0.949775	0.964287	0.957762	0.964483	0.966275	0.970746
IRF4	0.89799	0.857897	0.884967	0.824151	0.932663	0.902589
ZBTB33	0.929412	0.886807	0.89664	0.838309	0.921181	0.87809
NFYA	0.987399	0.986946	0.982389	0.983707	0.991763	0.990761
ETS1	0.949467	0.954086	0.916098	0.935531	0.943012	0.949509
RFX5	0.942686	0.940966	0.911215	0.905961	0.96075	0.957988
STAT3	0.788381	0.726143	0.719156	0.699054	0.862477	0.844903
JUND	0.840917	0.797715	0.799342	0.825113	0.880071	0.851943
CEBPB	0.785714	0.773238	0.659799	0.615502	0.916323	0.87165
STAT1	0.928571	0.941074	0.946429	0.944619	0.886905	0.891578
FOS	0.776786	0.747682	0.723214	0.717762	0.919643	0.871167
Median	0.900659	0.886214	0.903616	0.889385	0.931953	0.915854
Average	0.885999	0.872491	0.88307	0.869634	0.927674	0.913749

### Sheet: Table 5 Core Motif Treatments
Table 5 AgentBind Performance under different treatments to core motifs
TF	AgentBind Performence (auROC)
	Core motif treatment (DanQ architecture)		Core motif treatment (DeepSEA architecture)
	Blocked	Normal	Blocked	Normal
CTCF	0.798141	0.944757	0.811775	0.938771
EBF1	0.882005	0.892479	0.874707	0.906959
SP1	0.954729	0.962353	0.940528	0.952346
PU1	0.823172	0.944836	0.825422	0.950168
RUNX3	0.899736	0.897765	0.889552	0.885474
NFYB	0.91519	0.920042	0.913414	0.904776
NRF1	0.951713	0.956224	0.945372	0.956287
ELF1	0.971415	0.972581	0.961876	0.961152
NFKB	0.892354	0.91877	0.881138	0.907791
TCF3	0.935515	0.947136	0.922785	0.929353
MXI1	0.956363	0.958797	0.928574	0.930487
USF1	0.934576	0.943205	0.91307	0.917461
YY1	0.930794	0.921934	0.900929	0.899926
USF2	0.937584	0.941287	0.921168	0.931244
ZEB1	0.954963	0.955143	0.941031	0.935586
PAX5	0.890385	0.914504	0.891038	0.915048
POU2F2	0.947515	0.949367	0.922886	0.933824
NRSF	0.813471	0.880422	0.803105	0.950246
PBX3	0.956157	0.944927	0.929023	0.939466
MEF2A	0.951894	0.948206	0.93074	0.939978
E2F4	0.955261	0.970034	0.952685	0.963804
BHLHE40	0.930933	0.944054	0.911389	0.916906
ELK1	0.963304	0.968037	0.954094	0.959078
NFIC	0.916696	0.91875	0.879084	0.876916
MEF2C	0.964726	0.971329	0.961147	0.95176
MAX	0.968971	0.968081	0.959228	0.945394
SRF	0.838833	0.846671	0.777135	0.870361
ZNF143	0.975424	0.992562	0.960946	0.966275
IRF4	0.896869	0.936422	0.837447	0.932663
ZBTB33	0.937021	0.947815	0.917151	0.921181
NFYA	0.990042	0.99333	0.980668	0.991763
ETS1	0.954144	0.963426	0.92239	0.943012
RFX5	0.954256	0.969089	0.913512	0.96075
STAT3	0.863537	0.898423	0.767544	0.862477
JUND	0.928897	0.906524	0.875675	0.880071
CEBPB	0.935268	0.945971	0.870908	0.916323
STAT1	0.977273	0.982143	0.814394	0.886905
FOS	0.9375	0.919643	0.8625	0.919643
Median	0.937261	0.945449	0.913463	0.931953
Mean	0.925964	0.940975	0.899106	0.927674

### Sheet: Table 6 Benchmark against IMPAC
Table 6 Benchmarking experiment against IMPACT
We performed 10 parallel trials for each experimental condition with different selections of the test set. The experiements are indexed from 1 to 10.
TF	Experiment Index*	1	2	3	4	5	6	7	8	9	10	Average	Median
FOXP3	IMPACT	0.9484	0.9471	0.9483	0.9512	0.9357	0.9313	0.968	0.9578	0.9608	0.9335	0.94821	0.94835
	DeepSEA	1	1	1	1	0.999999	1	1	0.999998	1	1	1	1
	DeepSEA/core blocked	0.915728	0.933397	0.922833	0.935646	0.918689	0.917426	0.938302	0.920893	0.924211	0.927659	0.925478	0.923522
	DanQ	0.98546	0.979469	0.988201	0.977587	0.992095	0.980775	0.984773	0.97679	0.986491	0.983068	0.983471	0.98392
	DanQ/core blocked	0.951012	0.952804	0.955373	0.969639	0.951058	0.975243	0.954805	0.956879	0.953508	0.956666	0.957699	0.955089
GATA3	IMPACT	0.9319	0.9526	0.9499	0.9308	0.9657	0.9481	0.9504	0.9522	0.9332	0.9531	0.94679	0.95015
	DeepSEA	1	1	1	1	1	1	1	1	1	1	1	1
	DeepSEA/core blocked	0.831032	0.818794	0.817434	0.803803	0.847169	0.791435	0.805287	0.808767	0.829283	0.814315	0.816732	0.815875
	DanQ	0.987703	0.978125	0.975045	0.981855	0.987255	0.977751	0.959964	0.982023	0.965659	0.984565	0.977994	0.97999
	DanQ/core blocked	0.85328	0.855446	0.847017	0.866277	0.865197	0.871557	0.871768	0.873631	0.840291	0.882798	0.862726	0.865737
STAT3	IMPACT	0.8897	0.9008	0.908	0.906	0.8877	0.8955	0.9069	0.9017	0.9216	0.9004	0.90183	0.90125
	DeepSEA	1	1	1	1	1	1	1	1	1	1	1	1
	DeepSEA/core blocked	0.874502	0.849881	0.859532	0.897361	0.906563	0.902251	0.85998	0.860346	0.851315	0.895835	0.875757	0.867424
	DanQ	0.970047	0.969868	0.954338	0.973437	0.975031	0.972775	0.977363	0.952633	0.977689	0.966602	0.968978	0.971411
	DanQ/core blocked	0.892665	0.89816	0.892515	0.916034	0.900881	0.903968	0.883718	0.880472	0.90122	0.900145	0.896978	0.899153
T-BET	IMPACT	0.978	0.9825	0.9765	0.9817	0.9758	0.9635	0.9825	0.9703	0.9775	0.9754	0.97637	0.977
	DeepSEA	1	1	1	1	1	1	1	1	1	1	1	1
	DeepSEA/core blocked	0.882684	0.895212	0.881522	0.875561	0.882908	0.885155	0.886683	0.879983	0.888354	0.878708	0.883677	0.882796
	DanQ	0.999981	1	1	0.999547	0.999592	1	1	1	1	0.999534	0.999865	1
	DanQ/core blocked	0.879239	0.881326	0.885812	0.888018	0.87413	0.877126	0.895459	0.887173	0.884063	0.876617	0.882896	0.882695
